# Differential proteomic analysis by SWATH-MS unravels the most dominant mechanisms underlying yeast adaptation to non-optimal temperatures under anaerobic conditions

**DOI:** 10.1101/2020.01.06.895581

**Authors:** Tânia Pinheiro, Ka Ying Florence Lip, Estéfani García-Ríos, Amparo Querol, José Teixeira, Walter van Gulik, José Manuel Guillamón, Lucília Domingues

## Abstract

Elucidation of temperature tolerance mechanisms in yeast is essential for enhancing cellular robustness of strains, providing more economically and sustainable processes. We investigated the differential responses of three distinct *Saccharomyces cerevisiae* strains, an industrial wine strain, ADY5, a laboratory strain, CEN.PK113-7D and an industrial bioethanol strain, Ethanol Red, grown at sub- and supra-optimal temperatures under chemostat conditions. We employed anaerobic conditions, mimicking the industrial processes. The proteomic profile of these strains was performed by SWATH-MS, allowing the quantification of 997 proteins, data available via ProteomeXchange (PXD016567). Our analysis demonstrated that temperature responses differ between the strains; however, we also found some common responsive proteins, revealing that the response to temperature involves general stress and specific mechanisms. Overall, sub-optimal temperature conditions involved a higher remodeling of the proteome. The proteomic data evidenced that the cold response involves strong repression of translation-related proteins as well as induction of amino acid metabolism, together with components related to protein folding and degradation while, the high temperature response mainly recruits amino acid metabolism. Our study provides a global and thorough insight into how growth temperature affects the yeast proteome, which can be a step forward in the comprehension and improvement of yeast thermotolerance.
