## Supplementary material for "Differential proteomic analysis by SWATH-MS unravels the most dominant mechanisms underlying yeast adaptation to non-optimal temperatures under anaerobic conditions": Table S1

### Sheet: CEN.PK 39ºC vs 30ºC
Differential proteins found in CEN.PK 39ºC vs 30ºC after elastic net penalization
Accession	Gene name	Functional category	CEN.PK 30ºC	CEN.PK 39ºC
sp|Q07551|KAR_YEAST	YDL124W	Function unknown	up	down
sp|P15731|UBC4_YEAST	UBC4	Post-translational modification, protein turnover, and chaperones	up	down
sp|P40495|LYS12_YEAST	LYS12	Amino acid transport and metabolism	up	down
sp|P39683|NPT1_YEAST	NPT1	Coenzyme transport and metabolism	up	down
sp|P50107|LGUL_YEAST	GLO1	Amino acid transport and metabolism	up	down
sp|P38523|GRPE_YEAST	MGE1	Post-translational modification, protein turnover, and chaperones	up	down
sp|P00445|SODC_YEAST	SOD1	Inorganic ion transport and metabolism	up	down
sp|Q12525|MHT1_YEAST	MHT1	Amino acid transport and metabolism	up	down
sp|P47176|BCA2_YEAST	BAT2	Amino acid transport and metabolism	up	down
sp|P23595|PP2A2_YEAST	PPH22	Signal transduction mechanisms	up	down
sp|P32614|FRDS_YEAST	FRD1	Energy production and conversion	up	down
sp|P19882|HSP60_YEAST	HSP60	Post-translational modification, protein turnover, and chaperones	down	up
sp|P26783|RS5_YEAST	RPS5	Translation, ribosomal structure and biogenesis	down	up
sp|P25491|MAS5_YEAST	YDJ1	Post-translational modification, protein turnover, and chaperones	down	up
sp|P07213|TOM70_YEAST	TOM70	Intracellular trafficking, secretion, and vesicular transport	down	up
sp|P39516|RS14B_YEAST	RPS14B	Translation, ribosomal structure and biogenesis	down	up
sp|Q99257|MEX67_YEAST	MEX67	Translation, ribosomal structure and biogenesis	down	up
sp|P53691|PPID_YEAST	CPR6	Post-translational modification, protein turnover, and chaperones	down	up
sp|P40024|ARB1_YEAST	ARB1	Function unknown	down	up
sp|P0CX32|RS24B_YEAST	RPS24B	Translation, ribosomal structure and biogenesis	down	up
sp|P04046|PUR1_YEAST	ADE4	Nucleotide transport and metabolism	down	up
sp|Q12428|PRPD_YEAST	PDH1	Function unknown	down	up
sp|P27614|CBPS_YEAST	CPS1	Amino acid transport and metabolism	down	up
sp|P32453|ATP11_YEAST	ATP11	Post-translational modification, protein turnover, and chaperones	down	up

### Sheet: CEN.PK 12ºC vs 30ºC
Differential proteins found in CEN.PK 12ºC vs 30ºC after elastic net penalization
Accession	Gene name	Functional category	CEN.PK 30ºC	CEN.PK 12ºC
sp|P07251|ATPA_YEAST	ATP1	Energy production and conversion	down	up
sp|P40363|SFGH_YEAST	YJL068C	Function unknown	down	up
sp|P36017|VPS21_YEAST	VPS21	Function unknown	down	up
sp|P53691|PPID_YEAST	CPR6	Post-translational modification, protein turnover, and chaperones	down	up
sp|P36104|SWD2_YEAST	SWD2	Function unknown	down	up
sp|Q12305|RDL1_YEAST	RDL1	Inorganic ion transport and metabolism	down	up
sp|P38115|ARA1_YEAST	ARA1	Function unknown	down	up
sp|P39683|NPT1_YEAST	NPT1	Coenzyme transport and metabolism	down	up
sp|Q12123|DCS2_YEAST	DCS2	Function unknown	down	up
sp|P49089|ASNS1_YEAST	ASN1	Amino acid transport and metabolism	down	up
sp|Q06151|DCPS_YEAST	DCS1	Function unknown	down	up
sp|Q04894|ADH6_YEAST	ADH6	Energy production and conversion	down	up
sp|P15700|KCY_YEAST	URA6	Nucleotide transport and metabolism	down	up
sp|Q04371|ARMT1_YEAST	YMR027W	Function unknown	down	up
sp|Q04344|HNT1_YEAST	HNT1	Nucleotide transport and metabolism	down	up
sp|Q12434|GDIR_YEAST	RDI1	Post-translational modification, protein turnover, and chaperones	down	up
sp|Q3E841|YN034_YEAST	YNR034W-A	Function unknown	down	up
sp|Q12314|SFM1_YEAST	SFM1	Function unknown	down	up
sp|P09435|HSP73_YEAST	SSA3	Post-translational modification, protein turnover, and chaperones	down	up
sp|P32614|FRDS_YEAST	FRD1	Energy production and conversion	down	up
sp|A5Z2X5|YP010_YEAST	YPR010C-A	Function unknown	down	up
sp|P47096|3HAO_YEAST	BNA1	Coenzyme transport and metabolism	down	up
sp|Q12525|MHT1_YEAST	MHT1	Amino acid transport and metabolism	down	up
sp|P35195|ECM15_YEAST	ECM15	Function unknown	down	up
sp|P47176|BCA2_YEAST	BAT2	Amino acid transport and metabolism	down	up
sp|P53051|MALX3_YEAST	IMA1	Carbohydrate transport and metabolism	down	up
sp|P53341|MAL12_YEAST	MAL12	Carbohydrate transport and metabolism	down	up
sp|P40043|RGI1_YEAST	RGI1	Cell cycle control, cell division, chromosome partitioning	down	up
sp|Q04792|DCE_YEAST	GAD1	Amino acid transport and metabolism	down	up
sp|Q12363|WTM1_YEAST	WTM1	Transcription	down	up
sp|P27616|PUR7_YEAST	ADE1	Nucleotide transport and metabolism	down	up
sp|P10596|INV4_YEASX	SUC2	Carbohydrate transport and metabolism	down	up
sp|P36037|DOA1_YEAST	DOA1	Function unknown	down	up
sp|P50107|LGUL_YEAST	GLO1	Amino acid transport and metabolism	down	up
sp|P38197|PLPHP_YEAST	YBL036C	Function unknown	down	up
sp|P25349|YCP4_YEAST	YCP4	Function unknown	down	up
sp|P07991|OAT_YEAST	CAR2	Amino acid transport and metabolism	down	up
sp|P39926|SSO2_YEAST	SSO2	Intracellular trafficking, secretion, and vesicular transport	down	up
sp|Q04175|SXM1_YEAST	SXM1	Post-translational modification, protein turnover, and chaperones	down	up
sp|P18544|ARGD_YEAST	ARG8	Amino acid transport and metabolism	down	up
sp|P53200|EFM5_YEAST	YGR001C	Replication, recombination and repair	down	up
sp|P53598|SUCA_YEAST	LSC1	Energy production and conversion	down	up
sp|Q03835|GLRX3_YEAST	GRX3	Post-translational modification, protein turnover, and chaperones	down	up
sp|Q03629|YMH9_YEAST	YML079W	Function unknown	down	up
sp|P35719|MRP8_YEAST	MRP8	Function unknown	down	up
sp|P32626|ENOPH_YEAST	UTR4	Energy production and conversion	down	up
sp|P04806|HXKA_YEAST	HXK1	Carbohydrate transport and metabolism	down	up
sp|P39003|HXT6_YEAST	HXT6	Carbohydrate transport and metabolism	down	up
sp|P13711|ACOX_YEAST	POX1	Lipid transport and metabolism	down	up
sp|Q00711|SDHA_YEAST	SDH1	Energy production and conversion	down	up
sp|P00890|CISY1_YEAST	CIT1	Energy production and conversion	down	up
sp|P53319|6PGD2_YEAST	GND2	Carbohydrate transport and metabolism	down	up
sp|P19211|IF5A2_YEAST	ANB1	Translation, ribosomal structure and biogenesis	down	up
sp|P40893|REE1_YEAST	REE1	Translation, ribosomal structure and biogenesis	down	up
sp|Q04178|HPRT_YEAST	HPT1	Function unknown	down	up
sp|P53184|PNC1_YEAST	PNC1	Secondary metabolites biosynthesis, transport, and catabolism	down	up
sp|P19882|HSP60_YEAST	HSP60	Post-translational modification, protein turnover, and chaperones	down	up
sp|P31539|HS104_YEAST	HSP104	Post-translational modification, protein turnover, and chaperones	down	up
sp|Q07551|KAR_YEAST	YDL124W	Function unknown	down	up
sp|P40364|MPM1_YEAST	MPM1	Function unknown	down	up
sp|P49723|RIR4_YEAST	RNR4	Nucleotide transport and metabolism	down	up
sp|P37012|PGM2_YEAST	PGM2	Carbohydrate transport and metabolism	down	up
sp|P00447|SODM_YEAST	SOD2	Inorganic ion transport and metabolism	down	up
sp|P38910|CH10_YEAST	HSP10	Post-translational modification, protein turnover, and chaperones	down	up
sp|Q03161|YMY9_YEAST	YMR099C	Carbohydrate transport and metabolism	down	up
sp|P20606|SAR1_YEAST	SAR1	Intracellular trafficking, secretion, and vesicular transport	down	up
sp|P13856|RSR1_YEAST	RSR1	Function unknown	down	up
sp|P07262|DHE4_YEAST	GDH1	Amino acid transport and metabolism	down	up
sp|P07281|RS19B_YEAST	RPS19B	Translation, ribosomal structure and biogenesis	up	down
sp|P39966|PP2C2_YEAST	PTC2	Signal transduction mechanisms	up	down
sp|P0C2H6|RL27A_YEAST	RPL27A	Translation, ribosomal structure and biogenesis	up	down
sp|P40093|YEY6_YEAST	YER156C	Function unknown	up	down
sp|Q06631|BFR2_YEAST	BFR2	Transcription	up	down
sp|P10622|RLA3_YEAST	RPP1B	Translation, ribosomal structure and biogenesis	up	down
sp|P40010|NUG1_YEAST	NUG1	Function unknown	up	down
sp|P12612|TCPA_YEAST	TCP1	Post-translational modification, protein turnover, and chaperones	up	down
sp|P38911|FKBP3_YEAST	FPR3	Post-translational modification, protein turnover, and chaperones	up	down
sp|P17967|PDI_YEAST	PDI1	Post-translational modification, protein turnover, and chaperones	up	down
sp|P39516|RS14B_YEAST	RPS14B	Translation, ribosomal structure and biogenesis	up	down
sp|P24783|DBP2_YEAST	DBP2	Replication, recombination and repair	up	down
sp|P38061|RL32_YEAST	RPL32	Translation, ribosomal structure and biogenesis	up	down
sp|P26783|RS5_YEAST	RPS5	Translation, ribosomal structure and biogenesis	up	down
sp|P06634|DED1_YEAST	DED1	Replication, recombination and repair	up	down
sp|P37291|GLYC_YEAST	SHM2	Amino acid transport and metabolism	up	down
sp|Q12499|NOP58_YEAST	NOP58	Translation, ribosomal structure and biogenesis	up	down
sp|P0CX32|RS24B_YEAST	RPS24B	Translation, ribosomal structure and biogenesis	up	down
sp|P53909|ADE_YEAST	AAH1	Nucleotide transport and metabolism	up	down
sp|P32474|EUG1_YEAST	EUG1	Post-translational modification, protein turnover, and chaperones	up	down
sp|P52910|ACS2_YEAST	ACS2	Lipid transport and metabolism	up	down
sp|P16467|PDC5_YEAST	PDC5	Carbohydrate transport and metabolism	up	down
sp|P06103|EIF3B_YEAST	PRT1	Translation, ribosomal structure and biogenesis	up	down
sp|P00358|G3P2_YEAST	TDH2	Carbohydrate transport and metabolism	up	down
sp|P38701|RS20_YEAST	RPS20	Translation, ribosomal structure and biogenesis	up	down
sp|P21147|ACO1_YEAST	OLE1	Lipid transport and metabolism	up	down
sp|P38249|EIF3A_YEAST	RPG1	Translation, ribosomal structure and biogenesis	up	down
sp|P48164|RS7B_YEAST	RPS7B	Translation, ribosomal structure and biogenesis	up	down
sp|Q3E7Y3|RS22B_YEAST	RPS22B	Translation, ribosomal structure and biogenesis	up	down
sp|P49167|RL38_YEAST	RPL38	Translation, ribosomal structure and biogenesis	up	down
sp|P09440|C1TM_YEAST	MIS1	Coenzyme transport and metabolism	up	down
sp|P0CX38|RS6B_YEAST	RPS6B	Translation, ribosomal structure and biogenesis	up	down
sp|P24000|RL24B_YEAST	RPL24B	Translation, ribosomal structure and biogenesis	up	down
sp|P54115|ALDH6_YEAST	ALD6	Energy production and conversion	up	down
sp|P0CX40|RS8B_YEAST	RPS8B	Translation, ribosomal structure and biogenesis	up	down
sp|P04046|PUR1_YEAST	ADE4	Nucleotide transport and metabolism	up	down

### Sheet: Ethanol Red 39ºC vs 30ºC
Differential proteins found in Ethanol Red 39ºC vs 30ºC after elastic net penalization
Accession	Gene name	Functional category	Ethanol Red 30ºC	Ethanol Red 39ºC
sp|P07284|SYSC_YEAST	SES1	Translation, ribosomal structure and biogenesis	down	up
sp|P53691|PPID_YEAST	CPR6	Post-translational modification, protein turnover, and chaperones	down	up
sp|P38707|SYNC_YEAST	DED81	Translation, ribosomal structure and biogenesis	down	up
sp|P32356|TREA_YEAST	NTH1	Carbohydrate transport and metabolism	down	up
sp|P07991|OAT_YEAST	CAR2	Amino acid transport and metabolism	down	up
sp|Q12532|RQC2_YEAST	TAE2	Transcription	down	up
sp|P07259|PYR1_YEAST	URA2	Nucleotide transport and metabolism	down	up
sp|P23337|GYS1_YEAST	GSY1	Cell wall/membrane/envelope biogenesis	down	up
sp|P05453|ERF3_YEAST	SUP35	Translation, ribosomal structure and biogenesis	down	up
sp|P32527|ZUO1_YEAST	ZUO1	Transcription	down	up
sp|P38620|KPR2_YEAST	PRS2	Nucleotide transport and metabolism	down	up
sp|P21576|VPS1_YEAST	VPS1	Function unknown	down	up
sp|P38883|RIX1_YEAST	RIX1	RNA processing and modification	down	up
sp|Q07825|FRA1_YEAST	FRA1	Amino acid transport and metabolism	down	up
sp|P18562|UPP_YEAST	FUR1	Nucleotide transport and metabolism	down	up
sp|P02829|HSP82_YEAST	HSP82	Post-translational modification, protein turnover, and chaperones	down	up
sp|P54783|ALO_YEAST	ALO1	Energy production and conversion	down	up
sp|Q12265|KPR5_YEAST	PRS5	Nucleotide transport and metabolism	down	up
sp|P54839|HMCS_YEAST	ERG13	Lipid transport and metabolism	down	up
sp|P19882|HSP60_YEAST	HSP60	Post-translational modification, protein turnover, and chaperones	down	up
sp|P38922|HRB1_YEAST	HRB1	Function unknown	down	up
sp|P25491|MAS5_YEAST	YDJ1	Post-translational modification, protein turnover, and chaperones	down	up
sp|P27466|KCC1_YEAST	CMK1	Signal transduction mechanisms	down	up
sp|P47031|IML2_YEAST	IML2	Function unknown	down	up
sp|P39078|TCPD_YEAST	CCT4	Post-translational modification, protein turnover, and chaperones	down	up
sp|P41807|VATH_YEAST	VMA13	Energy production and conversion	down	up
sp|Q12499|NOP58_YEAST	NOP58	Translation, ribosomal structure and biogenesis	down	up
sp|P35195|ECM15_YEAST	ECM15	Function unknown	up	down
sp|P27616|PUR7_YEAST	ADE1	Nucleotide transport and metabolism	up	down
sp|P39708|DHE5_YEAST	GDH3	Amino acid transport and metabolism	up	down
sp|P22217|TRX1_YEAST	TRX1	Post-translational modification, protein turnover, and chaperones	up	down
sp|P18544|ARGD_YEAST	ARG8	Amino acid transport and metabolism	up	down
sp|Q03629|YMH9_YEAST	YML079W	Function unknown	up	down
sp|P22768|ASSY_YEAST	ARG1	Amino acid transport and metabolism	up	down
sp|P53757|YN9A_YEAST	YNR071C	Carbohydrate transport and metabolism	up	down
sp|Q01217|ARG56_YEAST	ARG5,6	Amino acid transport and metabolism	up	down
|P38858|SOL3_YEAST	SOL3	Carbohydrate transport and metabolism	up	down

### Sheet: Ethanol Red 12ºC vs 30ºC
Differential proteins found in Ethanol Red 12ºC vs 30ºC after elastic net penalization
Accession	Gene name	Functional category	Ethanol Red 30ºC	Ethanol Red 12ºC
sp|P20967|ODO1_YEAST	KGD1	Energy production and conversion	down	up
sp|P08679|CISY2_YEAST	CIT2	Energy production and conversion	down	up
sp|P00359|G3P3_YEAST	TDH3	Carbohydrate transport and metabolism	down	up
sp|P47176|BCA2_YEAST	BAT2	Amino acid transport and metabolism	down	up
sp|P25605|ILV6_YEAST	ILV6	Amino acid transport and metabolism	down	up
sp|P22768|ASSY_YEAST	ARG1	Amino acid transport and metabolism	down	up
sp|P07342|ILVB_YEAST	ILV2	Amino acid transport and metabolism	down	up
sp|P32891|DLD1_YEAST	DLD1	Energy production and conversion	down	up
sp|Q01852|TIM44_YEAST	TIM44	Post-translational modification, protein turnover, and chaperones	down	up
sp|P05150|OTC_YEAST	ARG3	Amino acid transport and metabolism	down	up
sp|Q12363|WTM1_YEAST	WTM1	Transcription	down	up
sp|P39708|DHE5_YEAST	GDH3	Amino acid transport and metabolism	down	up
sp|Q12123|DCS2_YEAST	DCS2	Function unknown	down	up
sp|P39714|BDH1_YEAST	BDH1	Amino acid transport and metabolism	down	up
sp|P53757|YN9A_YEAST	YNR071C	Carbohydrate transport and metabolism	down	up
sp|P32191|GPDM_YEAST	GUT2	Energy production and conversion	down	up
sp|P38620|KPR2_YEAST	PRS2	Nucleotide transport and metabolism	down	up
sp|P18544|ARGD_YEAST	ARG8	Amino acid transport and metabolism	down	up
sp|P04806|HXKA_YEAST	HXK1	Carbohydrate transport and metabolism	down	up
sp|P40364|MPM1_YEAST	MPM1	Function unknown	down	up
sp|P25374|NFS1_YEAST	NFS1	Amino acid transport and metabolism	down	up
sp|P35195|ECM15_YEAST	ECM15	Function unknown	down	up
sp|P00175|CYB2_YEAST	CYB2	Energy production and conversion	down	up
sp|P31539|HS104_YEAST	HSP104	Post-translational modification, protein turnover, and chaperones	down	up
sp|P07149|FAS1_YEAST	FAS1	Lipid transport and metabolism	down	up
sp|P19097|FAS2_YEAST	FAS2	Lipid transport and metabolism	up	down
sp|P16521|EF3A_YEAST	YEF3	Function unknown	up	down
sp|P00358|G3P2_YEAST	TDH2	Carbohydrate transport and metabolism	up	down
sp|P40030|ERG28_YEAST	ERG28	Lipid transport and metabolism	up	down
sp|P11986|INO1_YEAST	INO1	Lipid transport and metabolism	up	down
sp|P23337|GYS1_YEAST	GSY1	Cell wall/membrane/envelope biogenesis	up	down
sp|Q06705|CSR1_YEAST	CSR1	Lipid transport and metabolism	up	down
sp|P36037|DOA1_YEAST	DOA1	Post-translational modification, protein turnover, and chaperones	up	down
sp|P38109|YBY9_YEAST	YBR139W	Amino acid transport and metabolism	up	down
sp|P53753|ENG1_YEAST	DSE4	Cell wall/membrane/envelope biogenesis	up	down
sp|P07283|PMM_YEAST	SEC53	Function unknown	up	down
sp|P38999|LYS9_YEAST	LYS9	Amino acid transport and metabolism	up	down
sp|P06634|DED1_YEAST	DED1	Replication, recombination and repair	up	down
sp|Q12499|NOP58_YEAST	NOP58	Translation, ribosomal structure and biogenesis	up	down
sp|Q12109|SYWC_YEAST	WRS1	Translation, ribosomal structure and biogenesis	up	down
sp|P38791|DHYS_YEAST	DYS1	Post-translational modification, protein turnover, and chaperones	up	down
sp|Q01560|NOP3_YEAST	NPL3	Function unknown	up	down
sp|P08524|FPPS_YEAST	ERG20	Coenzyme transport and metabolism	up	down
sp|P32324|EF2_YEAST	EFT2	Translation, ribosomal structure and biogenesis	up	down
sp|P38623|RCK2_YEAST	RCK2	Signal transduction mechanisms	up	down
sp|P38174|MAP2_YEAST	MAP2	Translation, ribosomal structure and biogenesis	up	down
sp|Q12532|RQC2_YEAST	TAE2	Transcription	up	down
sp|P0CX36|RS4B_YEAST	RPS4A	Translation, ribosomal structure and biogenesis	up	down
sp|P32775|GLGB_YEAST	GLC3	Carbohydrate transport and metabolism	up	down
sp|P39958|GDI1_YEAST	GDI1	Post-translational modification, protein turnover, and chaperones	up	down
sp|P27810|KTR1_YEAST	KTR1	Carbohydrate transport and metabolism	up	down
sp|P38934|BFR1_YEAST	BFR1	Function unknown	up	down
sp|P17967|PDI_YEAST	PDI1	Post-translational modification, protein turnover, and chaperones	up	down
sp|P54839|HMCS_YEAST	ERG13	Lipid transport and metabolism	up	down

### Sheet: ADY5 39ºC vs 30ºC
Differential proteins found in ADY5 39ºC vs 30ºC after elastic net penalization
Accession	Gene name	Functional category	ADY5 30ºC	ADY5 39ºC
sp|P32381|ARP2_YEAST	ARP2	Cytoskeleton	down	up
sp|P12709|G6PI_YEAST	PGI1	Carbohydrate transport and metabolism	down	up
sp|P02829|HSP82_YEAST	HSP82	Post-translational modification, protein turnover, and chaperones	down	up
sp|P38174|MAP2_YEAST	MAP2	Translation, ribosomal structure and biogenesis	down	up
sp|P40991|NOP2_YEAST	NOP2	Translation, ribosomal structure and biogenesis	down	up
sp|P38788|SSZ1_YEAST	SSZ1	Post-translational modification, protein turnover, and chaperones	down	up
sp|P33416|HSP78_YEAST	HSP78	Post-translational modification, protein turnover, and chaperones	down	up
sp|P38911|FKBP3_YEAST	FPR3	Post-translational modification, protein turnover, and chaperones	down	up
sp|P38115|ARA1_YEAST	ARA1	Function unknown	down	up
sp|P34227|PRX1_YEAST	PRX1	Post-translational modification, protein turnover, and chaperones	down	up
sp|P53691|PPID_YEAST	CPR6	Post-translational modification, protein turnover, and chaperones	down	up
sp|P25294|SIS1_YEAST	SIS1	Post-translational modification, protein turnover, and chaperones	down	up
sp|P47160|ENT3_YEAST	ENT3	Intracellular trafficking, secretion, and vesicular transport	down	up
sp|Q03940|RUVB1_YEAST	RVB1	Transcription	down	up
sp|P19882|HSP60_YEAST	HSP60	Post-translational modification, protein turnover, and chaperones	down	up
sp|P25605|ILV6_YEAST	ILV6	Amino acid transport and metabolism	down	up
sp|P38922|HRB1_YEAST	HRB1	Function unknown	down	up
sp|Q01852|TIM44_YEAST	TIM44	Post-translational modification, protein turnover, and chaperones	down	up
sp|P35191|MDJ1_YEAST	MDJ1	Post-translational modification, protein turnover, and chaperones	down	up
sp|Q03103|ERO1_YEAST	ERO1	Post-translational modification, protein turnover, and chaperones	down	up
sp|P47031|IML2_YEAST	IML2	Function unknown	down	up
sp|P38934|BFR1_YEAST	BFR1	Function unknown	down	up
sp|P38620|KPR2_YEAST	PRS2	Nucleotide transport and metabolism	down	up
sp|Q12265|KPR5_YEAST	PRS5	Nucleotide transport and metabolism	down	up
sp|P40513|MAM33_YEAST	MAM33	Function unknown	down	up
sp|Q12363|WTM1_YEAST	WTM1	Transcription	down	up
sp|P17967|PDI_YEAST	PDI1	Post-translational modification, protein turnover, and chaperones	down	up
sp|C7GQJ1|ECM33_YEAST	ECM33	Function unknown	down	up
sp|Q02754|YP067_YEAST	YPL067C	Function unknown	down	up
sp|P14904|AMPL_YEAST	APE1	Amino acid transport and metabolism	down	up
sp|Q08193|GAS5_YEAST	GAS5	Carbohydrate transport and metabolism	down	up
sp|P18562|UPP_YEAST	FUR1	Nucleotide transport and metabolism	down	up
sp|Q05515|SVF1_YEAST	SVF1	RNA processing and modification	down	up
sp|Q06440|CORO_YEAST	CRN1	Function unknown	down	up
sp|P25491|MAS5_YEAST	YDJ1	Post-translational modification, protein turnover, and chaperones	down	up
sp|Q12118|SGT2_YEAST	SGT2	Function unknown	down	up
sp|P25555|GBP2_YEAST	GBP2	Function unknown	down	up
sp|Q08972|NEW1_YEAST	NEW1	Function unknown	down	up
sp|Q05359|ERP1_YEAST	ERP1	Intracellular trafficking, secretion, and vesicular transport	down	up
sp|P38431|IF5_YEAST	TIF5	Translation, ribosomal structure and biogenesis	down	up
sp|P39078|TCPD_YEAST	CCT4	Post-translational modification, protein turnover, and chaperones	down	up
sp|P47169|MET5_YEAST	MET5	Energy production and conversion	up	down
sp|P51996|YPT32_YEAST	YPT32	Function unknown	up	down
sp|P39676|FHP_YEAST	YHB1	Energy production and conversion	up	down
sp|P53757|YN9A_YEAST	YNR071C	Carbohydrate transport and metabolism	up	down
sp|P27616|PUR7_YEAST	ADE1	Nucleotide transport and metabolism	up	down
sp|Q12525|MHT1_YEAST	MHT1	Amino acid transport and metabolism	up	down
sp|P07262|DHE4_YEAST	GDH1	Amino acid transport and metabolism	up	down
sp|P03965|CARB_YEAST	CPA2	Nucleotide transport and metabolism	up	down
sp|P37291|GLYC_YEAST	SHM2	Amino acid transport and metabolism	up	down
sp|P38013|AHP1_YEAST	AHP1	Post-translational modification, protein turnover, and chaperones	up	down
sp|P40582|GST1_YEAST	GTT1	Post-translational modification, protein turnover, and chaperones	up	down
sp|P06106|CYSD_YEAST	MET17	Amino acid transport and metabolism	up	down
sp|P31116|DHOM_YEAST	HOM6	Amino acid transport and metabolism	up	down

### Sheet: Ady5 12ºC vs 30ºC
Differential proteins found in ADY5 12ºC vs 30ºC after elastic net penalization
Accession	Gene name	Functional category	ADY5 30ºC	ADY5 12ºC
sp|P00359|G3P3_YEAST	TDH3	Carbohydrate transport and metabolism	down	up
sp|P22943|HSP12_YEAST	HSP12	Post-translational modification, protein turnover, and chaperones	down	up
sp|P07246|ADH3_YEAST	ADH3	Energy production and conversion	down	up
sp|P53757|YN9A_YEAST	YNR071C	Carbohydrate transport and metabolism	down	up
sp|P0CX09|YN073_YEAST	YNR073C	Carbohydrate transport and metabolism	down	up
sp|P09435|HSP73_YEAST	SSA3	Post-translational modification, protein turnover, and chaperones	down	up
sp|P09624|DLDH_YEAST	LPD1	Energy production and conversion	down	up
sp|P25605|ILV6_YEAST	ILV6	Amino acid transport and metabolism	down	up
sp|P19262|ODO2_YEAST	KGD2	Energy production and conversion	down	up
sp|P53228|TAL2_YEAST	NQM1	Carbohydrate transport and metabolism	down	up
sp|P00427|COX6_YEAST	COX6	Post-translational modification, protein turnover, and chaperones	down	up
sp|P36059|NNRD_YEAST	YKL151C	Carbohydrate transport and metabolism	down	up
sp|P53173|ERV14_YEAST	ERV14	Intracellular trafficking, secretion, and vesicular transport	down	up
sp|P07560|SEC4_YEAST	SEC4	Function unknown	down	up
sp|P40043|RGI1_YEAST	RGI1	Cell cycle control, cell division, chromosome partitioning	down	up
sp|P25349|YCP4_YEAST	YCP4	Function unknown	down	up
sp|P51996|YPT32_YEAST	YPT32	Function unknown	down	up
sp|P40582|GST1_YEAST	GTT1	Post-translational modification, protein turnover, and chaperones	down	up
sp|P25654|YCY0_YEAST	YCR090C	Function unknown	down	up
sp|P22803|TRX2_YEAST	TRX2	Post-translational modification, protein turnover, and chaperones	down	up
sp|P34760|TSA1_YEAST	TSA1	Post-translational modification, protein turnover, and chaperones	down	up
sp|P00330|ADH1_YEAST	ADH1	Energy production and conversion	down	up
sp|P10869|AK_YEAST	HOM3	Amino acid transport and metabolism	down	up
sp|P38079|YRO2_YEAST	YRO2	Function unknown	down	up
sp|P38620|KPR2_YEAST	PRS2	Nucleotide transport and metabolism	down	up
sp|P00360|G3P1_YEAST	TDH1	Carbohydrate transport and metabolism	down	up
sp|P47018|MTC1_YEAST	MTC1	Function unknown	down	up
sp|P02829|HSP82_YEAST	HSP82	Post-translational modification, protein turnover, and chaperones	down	up
sp|P42936|YG4D_YEAST	YGR201C	Post-translational modification, protein turnover, and chaperones	down	up
sp|P43567|AGX1_YEAST	AGX1	Amino acid transport and metabolism	down	up
sp|P33421|SDH3_YEAST	SDH3	Energy production and conversion	down	up
sp|Q99257|MEX67_YEAST	MEX67	Translation, ribosomal structure and biogenesis	down	up
sp|P32590|HSP79_YEAST	SSE2	Post-translational modification, protein turnover, and chaperones	down	up
sp|P36104|SWD2_YEAST	SWD2	Function unknown	down	up
sp|P19146|ARF2_YEAST	ARF2	Function unknown	down	up
sp|P35191|MDJ1_YEAST	MDJ1	Post-translational modification, protein turnover, and chaperones	down	up
sp|P47031|IML2_YEAST	IML2	Function unknown	up	down
sp|P02406|RL28_YEAST	RPL28	Translation, ribosomal structure and biogenesis	up	down
sp|P0CX36|RS4B_YEAST	RPS4A	Translation, ribosomal structure and biogenesis	up	down
sp|P47079|TCPQ_YEAST	CCT8	Post-translational modification, protein turnover, and chaperones	up	down
sp|Q12532|RQC2_YEAST	TAE2	Transcription	up	down
sp|P42847|RT18_YEAST	MRPS18	Translation, ribosomal structure and biogenesis	up	down
sp|Q06440|CORO_YEAST	CRN1	Function unknown	up	down
sp|P32453|ATP11_YEAST	ATP11	Post-translational modification, protein turnover, and chaperones	up	down
sp|P33753|TRM2_YEAST	TRM2	Translation, ribosomal structure and biogenesis	up	down
sp|P07281|RS19B_YEAST	RPS19B	Translation, ribosomal structure and biogenesis	up	down
sp|P20447|DBP3_YEAST	DBP3	Replication, recombination and repair	up	down
sp|P32915|SC61A_YEAST	SEC61	Intracellular trafficking, secretion, and vesicular transport	up	down
sp|P25362|PET18_YEAST	PET18	Transcription	up	down
sp|Q05905|HRI1_YEAST	HRI1	RNA processing and modification	up	down
sp|P53909|ADE_YEAST	AAH1	Nucleotide transport and metabolism	up	down
sp|P40513|MAM33_YEAST	MAM33	Function unknown	up	down
sp|P07262|DHE4_YEAST	GDH1	Amino acid transport and metabolism	up	down
sp|Q02046|MTD1_YEAST	MTD1	Coenzyme transport and metabolism	up	down
sp|P15108|HSC82_YEAST	HSC82	Post-translational modification, protein turnover, and chaperones	up	down
sp|P32179|MET22_YEAST	MET22	Inorganic ion transport and metabolism	up	down
sp|P16550|APA1_YEAST	APA1	Nucleotide transport and metabolism	up	down
sp|P38174|MAP2_YEAST	MAP2	Translation, ribosomal structure and biogenesis	up	down
sp|P10622|RLA3_YEAST	RPP1B	Translation, ribosomal structure and biogenesis	up	down
sp|P38075|PDX3_YEAST	PDX3	Coenzyme transport and metabolism	up	down
sp|P24783|DBP2_YEAST	DBP2	Replication, recombination and repair	up	down
sp|Q05515|SVF1_YEAST	SVF1	RNA processing and modification	up	down
sp|P25555|GBP2_YEAST	GBP2	Function unknown	up	down
sp|P39078|TCPD_YEAST	CCT4	Post-translational modification, protein turnover, and chaperones	up	down
sp|P16521|EF3A_YEAST	YEF3	Function unknown	up	down
sp|P38934|BFR1_YEAST	BFR1	Function unknown	up	down
sp|P0CX83|RL19B_YEAST	RPL19A	Translation, ribosomal structure and biogenesis	up	down
sp|P38883|RIX1_YEAST	RIX1	RNA processing and modification	up	down
sp|P16140|VATB_YEAST	VMA2	Energy production and conversion	up	down
sp|Q12377|RPN6_YEAST	RPN6	Post-translational modification, protein turnover, and chaperones	up	down
sp|P10662|RT01_YEAST	MRP1	Inorganic ion transport and metabolism	up	down
sp|P06633|HIS7_YEAST	HIS3	Amino acid transport and metabolism	up	down
sp|P09734|TBA3_YEAST	TUB3	Cytoskeleton	up	down
sp|P39966|PP2C2_YEAST	PTC2	Signal transduction mechanisms	up	down
sp|Q08235|BRX1_YEAST	BRX1	Translation, ribosomal structure and biogenesis	up	down
sp|P25294|SIS1_YEAST	SIS1	Post-translational modification, protein turnover, and chaperones	up	down
sp|Q06631|BFR2_YEAST	BFR2	Transcription	up	down
sp|P24000|RL24B_YEAST	RPL24B	Translation, ribosomal structure and biogenesis	up	down
sp|P46654|RSSA2_YEAST	RPS0B	Translation, ribosomal structure and biogenesis	up	down
sp|P53063|DXO_YEAST	RAI1	Function unknown	up	down
sp|P25632|RSC6_YEAST	RSC6	Chromatin structure and dynamics	up	down
sp|P32563|VPH1_YEAST	VPH1	Energy production and conversion	up	down
sp|P33892|GCN1_YEAST	GCN1	Intracellular trafficking, secretion, and vesicular transport	up	down
sp|P09064|IF2B_YEAST	SUI3	Translation, ribosomal structure and biogenesis	up	down
sp|P16649|TUP1_YEAST	TUP1	Function unknown	up	down
